# Division of Labor between SOS and PafBC in mycobacterial DNA Repair and Mutagenesis

**DOI:** 10.1101/2021.08.05.455301

**Authors:** Oyindamola O. Adefisayo, Pierre Dupuy, James M. Bean, Michael S. Glickman

## Abstract

DNA repair systems allow microbes to survive in diverse environments that compromise chromosomal integrity. Pathogens such as *M. tuberculosis* must contend with the genotoxic host environment, which generates the mutations that underlie antibiotic resistance. Mycobacteria encode the widely distributed SOS pathway, governed by the LexA repressor, but also encode PafBC, a positive regulator of the transcriptional DNA damage response (DDR). Although the transcriptional outputs of these systems have been characterized, their full functional division of labor in survival and mutagenesis is unknown. Here we specifically ablate the PafBC or SOS pathways, alone and in combination, and test their relative contributions to repair. We find that SOS and PafBC have both distinct and overlapping roles that depend on the type of DNA damage. Most notably, we find that quinolone antibiotics and replication fork perturbation are inducers of the PafBC pathway, and that chromosomal mutagenesis is codependent on PafBC and SOS, through shared regulation of the DnaE2/ImuA/B mutasome. These studies define the complex transcriptional regulatory network of the DDR in mycobacteria and provide new insight into the regulatory mechanisms controlling the genesis of antibiotic resistance in *M. tuberculosis*.
