## Supplemental Tables for "Division of Labor between SOS and PafBC in mycobacterial DNA Repair and Mutagenesis"

### Sheet: Legend
Table S1 – Log2 fold change (treated/untreated for each strain and condition) expression levels of genes in Profile 1 (PafBC dependent DNA damage-induced genes). See Fig 2A
Table S2 - Log2 fold change (treated/untreated for each strain and condition) expression levels of genes in Profile 2 (varying degrees of SOS and PafBC dependent DNA damage-induced genes). See Figure 2B
Table S3 - Log2 fold change (treated/untreated for each strain and condition) expression levels of genes in Profile 3 (SOS and PafBC independent DNA damage-induced genes) . See Figure 2C
Table S4 – Log2 fold change (treated/untreated for each strain and condition) expression levels of M.tuberculosis genes with either PafBC dependent expression or PafBC and ciprofloxacin dependent expression. See Figure S1C
Table S5 - Strains, Plasmids and Oligos used in this work

### Sheet: COG Key
COG class
C	Energy production and conversion
T	Signal transduction mechanisms
S	Function unknown
K	Transcription
L	Replication, recombination and repair
V	Defense mechanisms
IQ	Lipid transport and metabolism, Secondary metabolites biosynthesis, transport, and catabolism
G	Carbohydrate transport and metabolism
E	Amino acid transport and metabolism
H	Coenzyme transport and metabolism
P	Inorganic ion transport and metabolsim
M	Cell wall/membrane/envelope biogenesis
Q	Secondary metabolites biosynthesis, transport, and catabolism
I	Lipid transport and metabolism
O	Post-translational modification, protein turnover, and chaperones

### Sheet: Table S1
Gene ID	Uniprot ID	cog	WT cipro	WT UV	∆recA cipro	∆recA UV	∆pafBC cipro	∆pafBC UV	lexA SA cipro	lexA SA UV	∆pafBC/lexA SA cipro	∆pafBC/lexA SA UV
MSMEG_0222	A0QNZ9	S	2.46147	1.95238	2.13348	1.68115	0.0582446	-0.557216	2.23101	2.24125	0.128539	-0.282206
MSMEG_0223	A0QP00	S	2.69681	2.17206	2.09376	1.82442	0.285531	-0.284052	2.08252	2.18943	0.182403	-0.704622
MSMEG_0224	A0QP01	S	2.31106	1.9471	2.10901	1.78094	-0.165569	-0.8253	2.30041	2.41913	-0.0641368	-1.17903
MSMEG_0850	A0QQR5	L	3.30629	3.03627	2.10744	1.66384	0.39718	0.47713	2.6304	3.02889	0.184402	0.583356
MSMEG_1225	A0QRS9	S	3.35832	3.1063	2.12853	2.11861	-0.0117286	0.00717237	2.91018	3.08831	-0.0879067	-0.208495
MSMEG_1236	A0QRT9	S	4.11409	5.02433	2.70214	3.49859	0.0938633	0.507303	2.95028	4.20145	0.476256	0.285625
MSMEG_1237	A0QRU0	S	3.51906	4.78466	2.35691	3.45339	0.242029	0.503368	2.51589	4.13177	0.361239	0.886504
MSMEG_1251	A0QRV4		1.57982	2.32489	1.33135	2.06417	-0.112811	-0.383249	1.6352	3.13944	-0.218715	0.125461
MSMEG_1264	A0QRW7	S	3.43248	3.94111	2.5633	3.3409	-0.0158872	0.670386	2.61441	3.57711	-0.316764	0.120738
MSMEG_1267			2.4624	2.87108	1.45012	1.60164	0.718408	0.837124	1.73628	2.59051	0.433395	0.294656
MSMEG_1269	A0QRX1	T	4.10635	4.01028	2.05671	2.38683	0.173346	0.681464	2.50083	3.07134	-0.138936	0.795288
MSMEG_1271	A0QRX3		2.84741	2.9137	1.88377	2.57974	0.166426	1.06827	2.26182	3.03469	-0.42238	-0.190286
MSMEG_1272	A0QRX4	O	3.03099	3.21789	2.03621	2.54649	-0.160406	0.53294	2.15465	3.19285	0.128594	0.26097
MSMEG_1273	A0QRX5		3.8562	3.68468	2.05325	2.38166	-0.059901	0.202996	2.35207	3.08092	-0.276395	0.225687
MSMEG_1279	A0QRY1	S	2.97251	2.75997	2.307	2.55804	0.341526	0.410515	2.24885	2.60656	0.216106	0.111184
MSMEG_1280	A0QRY2	S	3.12126	2.9133	2.31371	2.47175	0.242524	0.116502	2.46372	2.85023	-0.0177044	-0.502352
MSMEG_1281	A0QRY3	S	2.79003	2.52278	2.26178	2.23338	0.0856613	-0.0976425	2.23529	2.5047	-0.00561846	-0.275439
MSMEG_1282	A0QRY4	S	3.06009	2.43285	2.52863	2.16477	0.414271	0.222261	2.26248	2.53548	0.251878	-0.0993846
MSMEG_1312	A0QS14		2.41688	3.55157	1.74203	3.13371	-0.0142831	0.097453	2.04462	3.73688	-0.372743	-0.57253
MSMEG_1325	A0QS28	L	2.72915	2.00783	2.17916	1.34982	-0.007402	-0.747445	2.34253	2.48906	0.109918	-0.0662827
MSMEG_1327	A0QS29	L	3.04554	2.32202	2.39999	1.70886	0.0378457	-0.492981	2.69681	2.75766	0.0757924	-0.0912437
MSMEG_1328	A0QS30	L	2.91786	2.51684	2.40893	1.74378	-0.00906657	0.0067604	2.60848	2.93347	-0.0011972	0.246098
MSMEG_1383	A0QS81	L	2.003	1.74841	1.89806	1.41957	0.0951275	0.149993	2.01962	2.24265	0.129659	0.301389
MSMEG_1656	A0QSZ5	L	2.28029	2.20808	2.50845	2.08013	0.528343	1.05383	2.55431	2.95908	0.474705	0.917587
MSMEG_1756	A0QT90	L	2.75414	2.97676	1.97997	2.24207	0.175935	-0.381936	2.1609	2.71539	-0.521357	-0.410762
MSMEG_1757	A0QT91	L	2.42328	2.18027	1.82124	1.56502	0.20041	-0.213177	2.33663	2.8811	0.342827	-0.424012
MSMEG_1765	A0QT99	V	3.22796	2.47535	2.76013	2.27128	-0.214378	-0.781915	2.79997	2.92576	0.0437233	-0.531209
MSMEG_1877	A0QTK5	S	1.95863	1.54826	2.09001	1.04734	0.29074	0.613188	2.07539	2.17102	0.237666	0.632215
MSMEG_1941	A0QTR9	L	3.81071	3.71913	2.50399	1.82936	-0.040212	0.240949	2.98197	3.78559	0.119866	1.52971
MSMEG_1943	A0QTS0	L	3.27448	3.23467	2.47092	2.29519	-0.126348	-0.417601	2.65523	3.36565	0.018979	-0.0325231
MSMEG_2277	A0QUP1	L	3.25193	2.62037	2.6966	1.96525	0.251847	-0.0835596	2.68723	2.64381	-0.0695789	-0.489878
MSMEG_2362	A0QUW7	L	1.97897	1.72743	1.83268	1.58005	-0.147563	-0.721302	1.89461	2.24925	-0.104542	-0.183
MSMEG_2679	A0QVS6	S	2.45215	2.14303	2.06163	1.42496	-0.516481	-0.971256	2.13808	2.57898	-0.203957	-0.216505
MSMEG_3024	A0QWQ3	S	1.71219	1.6693	1.86134	1.59036	0.558422	0.514327	1.7872	1.97547	0.0368743	0.154447
MSMEG_3213	A0QX89	L	2.35366	2.40812	2.17326	2.2321	0.25827	0.409121	2.09482	2.74515	0.406508	0.831793
MSMEG_3214	A0QX90	S	2.09529	2.39873	2.10011	2.37565	0.012057	0.24341	1.883	2.50064	0.249082	-0.0111867
MSMEG_3404	A0QXS1	V	3.63623	3.7055	2.45996	3.21533	-0.803497	-0.0936833	2.35551	3.39346	-0.935111	-0.0434327
MSMEG_3808	A0QYW4	L	1.68403	1.93478	1.60417	2.06143	0.335907	0.50068	1.62937	2.28256	0.653333	0.624552
MSMEG_3815	A0QYW9	G	2.97659	2.99336	2.65525	2.79401	0.134272	-0.272185	2.24865	2.92508	0.061711	0.316323
MSMEG_3816	A0QYX0	L	3.02278	2.9712	2.57834	2.76306	0.172647	0.236091	2.39343	3.06175	0.200024	-0.00101513
MSMEG_3910	A0QZ61	S	2.09026	1.72544	1.94502	1.91087	0.264004	-0.130487	1.80138	1.90572	0.16769	-0.020851
MSMEG_4257	A0R046	S	2.85064	3.22736	2.19891	2.65	0.681671	1.51121	2.30084	2.95855	0.148454	0.676321
MSMEG_4259	A0R047	L	3.14898	2.45063	2.52107	1.79992	-0.169341	-0.785501	2.83374	3.03362	0.182142	0.428249
MSMEG_5002	A0R266	S	3.06153	3.05543	2.33564	2.47583	0.361837	0.256069	2.45515	3.14683	0.562916	0.340156
MSMEG_5004	A0R267	L	3.16759	3.10354	2.44322	2.35449	0.324623	0.0106187	2.58241	3.23798	0.656707	0.434164
MSMEG_5044	A0R2A6	S	2.12145	1.54193	1.95212	1.29439	0.0254872	-0.382224	2.23125	2.35205	0.285899	0.073749
MSMEG_5045	A0R2A7	C	2.24054	1.86081	2.00259	1.01202	-0.0110237	-0.33855	1.94328	1.76673	0.77714	0.776861
MSMEG_5082	A0R2E4	L	2.60489	2.50432	2.40492	2.25155	-0.0368301	0.0502134	2.17107	2.77374	0.121762	-0.00140379
MSMEG_5083	A0R2E5	S	2.74297	2.41238	2.28115	1.94254	0.0865382	-0.625118	2.21249	2.63467	0.43846	0.0236563
MSMEG_5157	A0R2L5		2.53294	2.04794	2.67965	1.04801	-0.112545	-0.416332	2.57277	2.92743	-0.182346	-0.117542
MSMEG_5186	A0R2P4	S	3.93863	3.55214	2.83306	2.4764	-0.213458	0.407308	2.80415	2.83345	-0.048092	-0.0274784
MSMEG_5216	A0R2S4	S	3.7253	4.26031	2.68709	3.46132	0.137203	0.662371	2.75241	3.87114	0.121506	-0.16415
MSMEG_5449	A0R3E9	L	2.85119	2.50805	1.86164	1.497	0.414764	0.856006	2.10276	1.81622	0.226579	0.840869
MSMEG_5643	A0R3Y9	L	2.56231	1.99509	1.15201	1.37196	0.285724	0.661961	1.68913	1.64	0.115617	0.106344
MSMEG_5680	A0R425	S	3.22308	3.65803	2.55517	2.2804	0.653991	1.80135	2.98804	3.60078	0.29679	1.07283
MSMEG_5753	A0R497	S	3.15881	3.15658	2.21255	2.42099	0.112067	2.0931	2.14198	2.83887	-0.0779728	1.83931
MSMEG_5827	A0R4G7	S	2.58492	2.11594	2.20899	1.80621	-0.0970547	-0.748239	2.18631	2.52161	0.0906848	-0.280964
MSMEG_5917	A0R4Q5	L	3.38215	2.79028	1.31684	1.89134	-0.173209	0.105736	1.59357	2.03099	-0.48451	-0.254761
MSMEG_5934	A0R4S2	S	2.5382	2.45839	2.0873	2.07257	0.0151401	0.0437026	2.15735	2.62391	0.0438829	0.285779
MSMEG_5935	A0R4S3	L	1.89401	1.60451	1.73285	1.14158	0.169719	-0.137565	2.07417	2.40482	0.390226	-0.137876
MSMEG_6006	A0R4Z4	S	0.698598	1.11702	0.737812	0.945817	-0.0995297	0.581192	0.451902	0.308471	0.079964	0.105571
MSMEG_6079	A0R563	O	1.64719	1.6448	1.04281	1.23535	0.126087	0.311385	1.35169	2.27004	0.332708	0.384229
MSMEG_6080	A0R564	L	2.01661	2.06958	1.44392	1.65494	-0.0347363	0.114591	1.33125	2.4465	0.297018	0.00628447
MSMEG_6246	A0R5M7	E	2.61318	2.2666	2.05463	1.40405	0.583443	0.854171	2.03999	2.10373	0.520491	0.393629
MSMEG_6247	A0R5M8	S	2.43335	2.45823	1.98044	1.90071	0.473499	0.863971	2.03187	2.24554	0.627623	0.726253
MSMEG_6248	A0R5M9	S	2.55132	2.53433	2.05725	1.44581	0.856124	1.56305	2.13537	2.56232	0.795349	1.64521
MSMEG_6249	A0R5N0	S	2.60188	2.4109	2.27698	1.85905	0.544306	0.999748	2.25371	2.53856	0.588903	0.977391
MSMEG_6250	A0R5N1	H	2.58992	2.30862	2.26485	1.87995	0.282422	0.828039	2.12417	2.36088	0.40769	1.00244
MSMEG_6619			2.29838	2.24316	1.80847	2.08068	0.586085	0.801292	2.17638	2.39523	1.04392	0.963825
MSMEG_6620	A0R6P1	S	2.61198	2.23027	1.9891	2.3705	0.349188	-0.16186	2.22287	2.24689	0.442729	-0.242219
MSMEG_6781	A0R751	S	4.11421	4.25934	2.69621	2.77689	-0.21073	0.310997	3.34146	3.97371	-0.0546347	0.315699
MSMEG_6783	A0R752	S	4.79386	3.89903	3.14615	2.43158	0.603193	-0.299841	3.60923	3.3039	0.517625	0.132468

### Sheet: Table S2
Gene ID	Uniprot ID	cog	WT cipro	WT UV	∆recA cipro	∆recA UV	∆pafBC cipro	∆pafBC UV	lexA SA cipro	lexA SA UV	∆pafBC/lexA SA cipro	∆pafBC/lexA SA UV
MSMEG_1356	A0QS54	S	2.44176	2.487	2.28076	1.8009	3.75736	3.43624	2.58209	3.09327	2.06247	2.16863
MSMEG_1620	A0QSV9	S	6.6862	7.23285	1.91835	1.15442	2.62994	4.38629	2.00512	4.12688	0.242341	1.04513
MSMEG_1622	A0QSW0	L	6.38607	6.92262	0.337698	0.257102	2.60888	4.09848	2.20333	3.95512	-0.202371	0.0216735
MSMEG_1633	A0QSX1	L	5.30916	6.49969	0.858264	0.206158	2.57798	4.63703	1.97184	3.4579	0.309023	0.0129799
MSMEG_2514			4.21455	5.01781	0.591248	0.139072	-0.191015	0.254841	0.576183	2.018	0.238834	0.746671
MSMEG_2663	A0QVR2	S	3.63296	4.39647	0.365379	0.186402	0.0337935	0.295581	0.638516	1.58358	-0.143183	0.522082
MSMEG_2723	Q59560	L	3.15027	3.76362	0.94032	2.22046	2.23872	4.28338	2.61212	3.22211	-0.204816	0.641537
MSMEG_2724	P94965	S	3.47214	3.96691	2.6735	2.84387	2.17285	4.3268	2.64562	3.41965	-0.0262265	0.879384
MSMEG_2740	A0QVY5	L	3.42195	4.14893	0.525114	1.0382	2.37415	4.60309	1.7474	3.64614	0.216348	1.05857
MSMEG_2742	A0QVY7	S	4.9109	4.95842	2.87669	2.73967	3.06514	4.56404	3.50336	5.39518	-0.596888	-0.343652
MSMEG_2743	A0QVY8	K	2.8998	3.64289	0.809434	1.07661	1.37048	3.43294	1.73246	3.62156	0.472974	0.431292
MSMEG_2943	A0QWH4	L	1.89236	1.89677	0.16671	0.0459384	1.16823	2.19326	0.858438	1.97703	0.391919	1.22917
MSMEG_2944	A0QWH5	L	2.30625	2.03868	0.106628	-0.274582	1.21901	2.24676	1.34832	2.5606	0.314639	1.20114
MSMEG_2945	A0QWH6	L	2.35831	2.09919	0.158875	-0.116227	1.23943	2.01115	1.00245	2.05177	0.137865	0.336598
MSMEG_2946	A0QWH7	S	2.30423	2.44911	0.164443	0.419445	1.60753	2.5436	0.629736	1.74942	0.404349	0.409421
MSMEG_2990	A0QWM0	L	4.76394	5.31483	0.242046	0.691315	2.70519	4.68607	0.846768	2.80179	0.182344	0.673136
MSMEG_2991	A0QWM1	P	3.48567	4.26156	0.414866	1.05816	1.0719	3.56608	0.308121	2.0014	0.661791	0.792639
MSMEG_3956	A0QZA7		2.46533	3.31428	-0.06557	0.531964	0.512845	3.92154	0.786049	0.276844	0.164389	0.185306
MSMEG_3957	A0QZA8	V	3.18411	3.44518	0.539581	0.0488411	1.04002	2.23278	0.799523	0.497659	0.895148	0.309906
MSMEG_4399	A0R0I6	S	3.13008	4.30599	0.140164	-0.251704	2.4566	4.82135	1.76397	3.52998	-0.266852	0.424352
MSMEG_4566			5.94533	6.74847	1.80693	1.48953	1.65599	3.76321	2.13333	4.01143	0.13269	0.38306
MSMEG_5026	A0R288	V	3.46558	5.09734	1.40631	0.44663	0.0145307	2.01045	1.92525	4.02806	-0.125472	0.560515
MSMEG_5106	A0R2G7	V	2.1822	3.73254	0.0091048	0.403996	0.604446	3.27339	0.192368	1.00094	0.111331	0.797856
MSMEG_5451	A0R3F2	L	3.39895	3.68799	0.216516	0.759801	2.08397	3.4315	1.42546	2.60152	0.107445	0.41117
MSMEG_5583	A0R3T0	V	5.18248	6.35992	0.733685	1.00547	0.753709	2.57742	0.765748	2.26208	0.142805	0.452725
MSMEG_5584	A0R3T1	S	1.80355	2.58124	1.09922	0.530334	-0.128051	0.284344	0.58357	0.282476	-0.0835867	-0.225419
MSMEG_6025	A0R510	V	5.47218	6.77418	1.49665	2.02581	0.28523	3.38194	2.87019	5.09381	0.390773	1.60237
MSMEG_6443	A0R667	L	3.82323	3.57512	1.44114	1.50637	0.911697	1.00336	1.88401	3.31261	0.424363	0.804638
MSMEG_6573	A0R6J7	S	3.36032	4.01011	-0.132028	0.343464	-0.0631648	0.699863	0.667427	2.10919	-0.209438	-0.124526

### Sheet: Table S3
Gene ID	Uniprot ID	cog	WT cipro	WT UV	∆recA cipro	∆recA UV	∆pafBC cipro	∆pafBC UV	lexA SA cipro	lexA SA UV	∆pafBC/lexA SA cipro	∆pafBC/lexA SA UV
MSMEG_0303	A0QP79	C	3.96335	4.79227	1.72697	2.20961	2.43982	3.05856	2.75861	3.13989	1.74231	1.81931
MSMEG_0449	A0QPM4	T	1.50821	2.23967	1.49785	1.38551	1.46618	1.74741	1.94274	2.55452	1.23849	1.32086
MSMEG_0575	A0QPZ8	S	3.62125	4.85916	2.21143	3.16018	2.65455	3.59277	2.69968	3.49284	2.2593	2.79949
MSMEG_0576	A0QPZ9	S	3.494	4.40703	2.20459	2.84483	2.17982	3.01437	2.57418	3.23894	2.57271	2.70188
MSMEG_0757	A0QQH4	S	3.86983	4.98561	2.63725	2.71382	2.96805	3.60997	2.61572	3.65482	2.438	2.9507
MSMEG_0774			2.16303	2.92758	1.33215	1.5237	1.63778	2.655	1.69046	2.45113	1.18668	2.25475
MSMEG_1114	A0QRH0	S	3.88415	4.45296	2.30503	2.32202	2.69484	2.88105	2.64513	3.12578	2.84364	2.47975
MSMEG_1303	A0QS05	K	3.34232	4.4996	1.90418	2.62832	2.04668	2.82897	2.55062	3.34965	2.10199	2.34068
MSMEG_1749	A0QT84	S	2.5832	3.29886	1.69982	2.28044	1.36652	1.93466	1.61829	2.12968	0.757325	0.696985
MSMEG_1755	A0QT89	L	3.61168	4.12495	2.61385	3.25305	1.85591	2.4313	2.64159	3.20812	1.84738	2.07356
MSMEG_2027	A0QU01	S	4.23234	4.54503	2.63426	3.29536	2.78376	2.91844	2.70954	3.02748	3.2635	2.81928
MSMEG_2175	A0QUE2	S	1.675	2.18845	1.46067	1.12384	1.55908	1.43841	2.04869	1.94682	1.04926	0.994312
MSMEG_2177	A0QUE3	S	2.56439	3.10185	1.77013	0.952699	1.34442	0.887527	1.75159	2.34024	1.3882	2.01757
MSMEG_2791	A0QW34	S	2.95322	3.7187	2.2698	2.65751	1.88057	2.23766	2.48596	3.12141	2.31189	2.32797
MSMEG_2906	A0QWD7	C	2.66895	4.37586	0.882093	2.89478	0.546869	2.75201	0.551122	2.5458	0.504985	2.00922
MSMEG_3136	A0QX13	S	2.11728	1.58645	1.70952	1.01152	0.414402	0.159909	1.84108	1.73349	1.41393	1.70251
MSMEG_3137	A0QX14	C	3.54604	3.73293	2.61508	2.38261	2.21134	2.03738	2.87023	3.07447	2.60736	2.10204
MSMEG_3581	A0QY96	L	3.37446	3.80644	3.0677	3.49123	2.01595	2.32817	2.61111	3.06326	2.80309	2.37372
MSMEG_3583	A0QY98	C	2.87677	3.83159	1.87482	2.41909	1.63277	2.96827	1.52158	2.75402	1.35943	2.58545
MSMEG_3680	A0QYJ5	S	3.35825	5.23211	2.56683	3.46234	2.8122	4.43648	3.00127	4.58521	2.87707	4.3485
MSMEG_3914	A0QZ65	V	2.42641	3.24123	1.74981	2.73849	1.50157	2.08113	1.96252	2.80815	0.645584	1.60195
MSMEG_4141	A0QZT3	S	2.17972	4.55848	1.31263	2.69748	1.84727	3.91571	1.94904	3.60146	0.91435	2.86071
MSMEG_4351	A0R0D8	IQ	3.87686	4.31567	2.61964	2.23693	2.40119	2.05117	3.23716	3.28899	3.21012	2.69606
MSMEG_4465	A0R0Q0	S	3.93218	4.17076	2.3496	1.72997	2.20559	2.07213	2.855	3.0483	3.26528	2.95327
MSMEG_4499	A0R0T4		3.11337	4.8019	1.49289	2.08295	2.59835	3.86025	2.54035	3.92324	1.6211	3.23859
MSMEG_4546			4.05459	4.24375	2.75112	2.78732	2.72347	2.91925	3.00001	3.36407	3.25414	2.91915
MSMEG_5167	A0R2M5	G	1.66174	2.94285	1.91826	1.64179	0.714406	1.41893	1.92491	2.88875	0.862409	1.65404
MSMEG_5558	A0R3Q5	S	4.60994	5.78915	1.96972	2.5976	2.90341	4.0181	3.29831	3.86824	3.37996	3.5646
MSMEG_5739	A0R484	IQ	2.66973	2.92055	2.01952	1.4344	2.10382	2.45159	2.51286	2.74151	2.13371	2.32334
MSMEG_6747	A0R717	C	3.09756	3.28309	1.30894	1.1044	1.56245	1.23673	2.70551	2.48918	2.02208	1.35418
MSMEG_6753	A0R723	S	3.88305	4.29003	2.37111	2.31367	2.20238	2.47753	2.95311	3.22361	2.62864	2.37342
MSMEG_6755	A0R725	S	1.66197	2.18289	1.47335	1.71129	1.19743	1.15959	1.72206	1.97296	1.39411	1.11572
MSMEG_6847	A0R7B3	S	2.04859	2.70312	1.69117	2.03416	0.588779	1.01645	2.17259	2.39629	1.63028	0.678358
MSMEG_6858	A0R7C4	S	3.91148	4.35723	2.51753	2.71631	2.56297	3.25353	2.71844	3.07889	1.99593	2.11731
MSMEG_6859	A0R7C5	S	3.24412	4.11202	1.85327	2.03612	2.119	2.92476	2.40466	2.89882	1.98116	2.25689
MSMEG_6892	A0R7F4	L	2.89171	2.50405	2.0981	1.41378	2.44116	1.65947	2.49344	2.10511	2.3983	1.8105

### Sheet: Table S4
PafBC dependent								PafBC Cipro dependent genes
Gene ID	H37Rv cipro	H37Rv UV	pafC comp	pafC comp	pafC TN	pafC TN		Gene ID	H37Rv cipro	H37Rv UV	pafC comp cipro	pafC comp UV	pafC TN cipro	pafC TN UV
Rv0054	2.81877	3.8421	1.91278	3.76311	0.319216	1.14004		Rv0115a	2.81092	3.59654	1.73042	2.73416	1.781	3.37165
Rv0055	3.09932	3.82228	1.41464	3.00374	0.439995	0.452824		Rv0336	3.50527	6.26455	3.17973	6.5761	-0.637715	5.13731
Rv0056	2.4166	3.06942	1.52405	2.92388	-0.644379	0.0868946		Rv1000c	2.87549	5.72371	0.961644	4.66592	1.94022	5.6755
Rv0057	1.81413	2.48576	1.48477	2.96779	-0.515245	-0.0111483		Rv1064c	2.41011	2.48165	-0.0511569	-0.212398	1.55493	2.18311
Rv0058	2.82905	3.55299	2.11069	3.81503	-0.258973	0.307645		Rv1377c	2.65879	5.73325	1.21639	5.31979	1.5474	5.48357
Rv0059	2.35749	2.71687	1.98474	3.35684	-0.231588	0.099317		Rv1378c	3.35942	6.6168	1.80695	6.04828	1.59675	5.85383
Rv0060	2.35235	2.91376	2.14129	3.72834	-0.696929	-0.520188		Rv1588c	3.85957	6.32295	3.41254	6.74355	0.9175	4.94423
Rv0062	2.00896	2.13192	0.570332	1.10953	0.467467	0.159777		Rv1702c	1.86603	3.80291	1.82154	4.63033	0.121745	3.28821
Rv0077c	2.70557	3.65158	0.73042	1.02861	0.139893	1.30864		Rv2098c	1.93774	4.37147	0.489412	4.14515	0.429399	4.87343
Rv0133	2.56563	3.1542	1.29764	2.73175	0.125538	-0.140117		Rv2099c	2.93419	5.60187	1.65934	5.26738	0.55493	5.56378
Rv0180c	2.37913	2.4159	1.6365	2.73765	-0.0268439	-0.637069		Rv2450c	2.343	5.11666	-0.966653	1.52995	0.876858	3.58166
Rv0181c	2.36521	2.70246	2.34686	3.60159	-0.676943	-0.714646		Rv2514c	1.81575	2.30108	0.692945	1.5761	1.13989	1.67787
Rv0182c	2.88713	3.40392	1.89563	3.52426	0.317725	0.11289		Rv2579	2.09928	4.44352	1.36117	4.31504	0.593065	4.16702
Rv0184	3.55209	4.1448	2.29069	4.09138	0.470041	-0.383237		Rv2592c	3.00042	4.3367	1.60922	3.96823	0.993672	3.02106
Rv0185	3.20618	3.6538	2.58471	3.89225	0.724855	0.0037863		Rv2593c	3.68048	5.14769	1.65745	3.99108	1.76253	3.34259
Rv0186	3.3706	3.35486	2.33418	3.53664	0.561414	0.0585455		Rv2594c	3.54972	5.02269	1.34775	3.99621	1.39705	3.34054
Rv0187	1.76565	1.66721	0.275705	1.59197	0.250076	-0.063777		Rv2718c	2.43086	4.03169	1.5114	4.05739	0.465379	3.31973
Rv0427c	1.88461	2.10509	1.42102	2.19259	0.291896	-0.304891		Rv2719c	4.31944	6.01386	2.38753	5.55187	0.913617	3.35632
Rv0604	2.04466	2.79441	0.796073	2.51695	-0.238619	-0.11878		Rv2720	2.51734	3.58567	2.55259	4.31844	-0.11198	3.92326
Rv0605	3.77409	4.68058	2.90535	5.1215	-0.0300322	-0.346711		Rv2735c	2.51734	3.58567	2.55259	4.31844	-0.11198	3.92326
Rv0607	3.75537	4.48165	2.9418	5.18298	-0.651521	-0.0539292		Rv2736c	3.69447	5.18349	1.70888	4.15301	2.01436	4.97598
Rv0608	2.24273	3.17765	0.89505	2.5761	1.14861	0.873056		Rv2737c	3.00827	4.32893	2.53062	4.51985	0.402148	4.1551
Rv0609	2.02824	2.92575	0.549847	2.26308	0.714802	-0.047503		Rv3074	3.16618	6.46498	2.00643	6.24406	1.60073	6.46488
Rv0621	2.26262	3.09845	1.9283	3.53654	0.502463	0.501286		Rv3076	2.53564	5.21011	0.76243	3.94411	1.49353	4.80405
Rv0779c	2.70557	2.97915	-0.510588	0.00999451	0.291896	-0.276322		Rv3197A	2.69176	4.63287	0.548116	1.11865	1.64553	4.1337
Rv0843	1.53564	2.18079	1.15821	2.02576	-0.357607	-1.57588		Rv3370c	4.12061	7.21423	1.78487	5.97203	0.737794	5.52615
Rv0997	2.80185	2.82316	1.72863	2.75108	0.823419	0.171137		Rv3394c	3.343	6.72958	1.87643	6.42478	0.747575	5.41617
Rv0997a	2.2139	2.55924	2.06026	3.08296	0.0782005	-0.0245145		Rv3395c	4.37252	7.50807	1.78386	6.29749	0.697888	5.84521
Rv1038c	2.85757	2.30108	-0.773623	-0.475432	-2.44507	-0.691359		Rv3776	2.87515	5.56319	1.96366	5.53552	1.4349	5.80094
Rv1148c	3.62244	4.48282	2.95192	5.08872	-0.169435	0.605034
Rv1209	2.05411	2.90925	-0.164413	1.8357	0.42487	-0.674871
Rv1277	4.6902	5.88034	2.67566	5.3285	0.737134	0.608201
Rv1278	4.02594	4.70488	2.9558	4.80234	0.131123	0.0716016
Rv1279	3.56295	3.97681	2.36851	3.73445	0.309174	0.194129
Rv1316c	3.88635	4.34142	3.23042	4.68691	-0.0121103	0.308641
Rv1317c	3.86279	4.75251	2.06591	4.48999	0.156381	-0.433863
Rv1374c	1.53564	2.46682	1.60871	2.9849	-0.544605	-0.0957494
Rv1406	3.1176	4.56111	1.19451	3.98686	-0.37468	-0.205932
Rv1407	2.96515	4.05562	1.02601	3.4622	0.710209	0.35171
Rv1547	2.23389	2.80101	1.73317	3.14101	0.438234	0.794333
Rv1638	1.88626	2.67798	1.30736	3.03757	-0.00320194	0.859838
Rv1765c	2.86019	3.8965	2.06166	4.17267	-0.734576	-0.565828
Rv1833c	3.34978	4.68992	2.48941	5.25476	0.320465	0.355947
Rv1945	3.06683	3.94803	2.18161	4.45162	-0.910733	-0.674871
Rv1947	1.56959	1.58683	-0.600786	0.697404	0.242986	-0.0539292
Rv1961	4.00813	5.49327	2.56741	5.29716	0.362285	1.268
Rv2015c	3.1439	3.99805	2.32351	4.54694	-0.159667	-0.575882
Rv2023A	1.63918	1.69012	1.79296	2.78303	-0.921508	-0.954394
Rv2023c	2.33006	2.02355	1.64141	2.04394	0.320465	-1.27632
Rv2024c	2.53564	3.70448	1.77764	4.11912	0.107781	0.0346769
Rv2119	3.50923	3.94382	2.23787	4.12103	-0.149614	-0.0918971
Rv2191	4.06864	4.95514	3.03265	5.17358	0.55493	-0.150791
Rv2308	2.14809	2.43353	1.33538	3.18426	-0.981123	-0.276322
Rv2308a	2.36161	2.99545	1.73734	2.94411	-0.44507	-1.19386
Rv2309A	2.12061	1.97915	0.489412	1.37256	-2.767	-0.0132872
Rv2362c	2.05022	2.84422	0.941349	2.7876	0.481867	0.553753
Rv2559c	1.85757	2.53858	1.39799	2.8002	-0.319539	-0.0633279
Rv2680	1.70209	1.97289	0.697216	1.85509	-0.102678	-0.147039
Rv2734	3.59093	5.11255	3.0656	5.33492	-1.18204	1.35595
Rv2790c	1.64389	2.02067	1.55655	2.90987	-0.470901	-0.207224
Rv2791c	1.96423	2.49748	1.4325	2.89965	-0.0530632	-0.0684571
Rv2792c	2.57746	3.26859	0.786771	2.90516	0.491272	0.481254
Rv2885c	4.24204	4.91116	2.99747	4.82889	-0.222677	0.34035
Rv2886c	3.1168	3.9658	2.48941	4.69587	0.0545013	1.09452
Rv2961	3.62311	2.78651	-0.832517	-2.53433	-0.44507	0.0456064
Rv2973c	1.88089	2.27955	1.25592	2.6091	-0.917138	-0.429568
Rv2974c	2.41479	2.93556	0.886747	3.00748	0.661846	-0.169406
Rv2975c	2.78152	3.38808	1.48941	3.16692	-0.44507	-0.0449961
Rv2976c	3.14834	3.67197	2.33173	4.12547	-0.597073	-1.07469
Rv2977c	4.09242	4.71096	2.72988	4.65337	0.281912	-0.0899085
Rv2978c	3.73255	4.50541	2.86332	4.98733	-0.0473102	-0.0247829
Rv2979c	3.80612	4.904	2.59717	4.98906	0.0594029	-0.117624
Rv2981c	1.73839	2.52668	1.07842	2.92831	0.605054	0.516386
Rv3062	2.91261	3.50411	1.4662	3.03876	0.738376	1.24191
Rv3063	1.71838	1.73287	1.11361	2.33595	-0.0133535	0.117593
Rv3167c	3.343	3.30108	-0.510588	-0.212398	0.139893	-0.861284
Rv3190A	3.02324	3.77675	2.90916	4.82051	-0.620156	-0.750253
Rv3190c	1.53564	1.88383	1.2633	2.62268	-0.386706	-0.243606
Rv3199c	2.07124	2.02475	1.00308	2.15771	-0.427148	-0.155306
Rv3200c	1.91253	2.05757	1.32963	2.35827	-0.0761019	0.311386
Rv3201c	4.38847	4.65839	3.5799	5.04027	1.01436	1.81114
Rv3226c	2.91775	3.50039	1.76952	4.00926	0.969968	0.460644
Rv3263	3.14694	3.33707	2.29532	3.58338	-0.0429713	-0.43982
Rv3296	2.04046	2.52511	1.37993	3.05473	0.348781	-0.600211
Rv3297	2.27221	2.408	1.59034	2.95054	0.239428	-0.708637
Rv3517	4.53829	5.3284	3.36811	5.04772	1.55493	1.30864
Rv3555c	3.21272	3.20607	2.97974	4.06594	0.273749	-0.907088
Rv3585	3.94746	4.50593	2.92671	4.57566	0.774712	0.951279
Rv3586	3.69236	4.11876	2.67469	4.26009	0.995503	0.0862484
Rv3640c	2.73442	3.65927	1.4577	3.41379	0.217895	0.662278
Rv3644c	2.41371	3.03169	1.05645	2.8053	0.52275	0.391103
Rv3714c	3.13337	3.68697	2.02131	3.69289	0.313922	0.213063
Rv3827c	3.74049	4.16048	2.8984	4.41004	0.197037	0.171137
Rv3828c	3.35501	3.87989	2.81134	4.61427	0.457633	0.557668

### Sheet: Table S5
Strain name	Genotype	Source	Reference
mc2155	ept1	Lab stock	PMID: 2082148
MGM199	M.smegmatis ΔRecA	Lab stock	PMID: 17496093
MGM5203	M.smegmatis ΔpafBC	This study
MGM5204	M.smegmatis lexAS167A	This study
MGM5205	M.smegmatis ΔpafBC/lexAS167A	This study
H37Rv		Darwin lab NYU	ATCC 25618
MHD76	H37Rv: pafC TN	Darwin lab NYU	I6
MHD99	H37Rv: pafC TN/pafC complemented	Darwin lab NYU	I6
MGM5208	M.smegmatis ΔpafBC attB:: M.tuberculosis pafBC	This study
MGM5207	M.smegmatis ΔpafBC attB:: pDB60	This study
MGM5206	M.smegmatis ΔpafBC attB:: M.smegmatis pafBC	This study
MGM5209	mc2155 attB:: recA P1-recA-STII	This study
MGM5211	ΔpafBC attB:: recA P1-recA-STII	This study
MGM5213	lexAS167A attB:: recA P1-recA-STII	This study
MGM5215	ΔpafBC/lexAS167A attB:: recA P1-recA-STII	This study
MGM5210	mc2155 attB:: recA P2-recA-STII	This study
MGM5212	ΔpafBC attB:: recA P2-recA-STII	This study
MGM5214	lexAS167A attB:: recA P2-recA-STII	This study
MGM5216	ΔpafBC/lexAS167A attB:: recA P2-recA-STII	This study
PDS414	mc2155/dinB1	This study
MGM5218	ΔpafBC/dinB1	This study
MGM5220	lexAS167A/dinB1	This study
PDS872	mc2155/dinB1 Δ356-360	This study
MGM5222	ΔpafBC/dinB1 Δ356-360	This study
MGM5223	lexAS167A/dinB1 Δ356-360	This study
PDS464	mc2155/dinB1 D113A-streptag	This study
MGM5219	ΔpafBC/dinB1 D113A-streptag	This study
MGM5221	lexAS167A/dinB1 D113A-streptag	This study
MGM5225	mc2155/irecA
MGM5224	ΔRecA/irecA
MGM5226	ΔpafBC/irecA
MGM5227	lexAS167A/irecA
MGM5228	ΔpafBC/lexAS167A/irecA
MGM5229	mc2155/pAJF326
MGM5230	ΔRecA/pAJF326
MGM5231	ΔpafBC/pAJF326
MGM5232	lexAS167A/pAJF326
MGM5233	ΔpafBC/lexAS167A/pAJF326
MGM1657	mc2155; pRGM18(kanr )	Lab stock	M1
MGM5217	ΔpafBC; pRGM18(kanr )	This work
			Reference
Plasmid name	Description	Source
pDB60	Complementation vector (StrepR , attP(L5))	Lab stock	S1
pAJF326	Atc indcuible vector (pTB21-tetR(sb), Pymc1 tetO-HA-,kanR,oriM )	Lab stock
pAJF067	Gene replacement vector (HygR , galK, sacB)	Lab stock
pOA092	pAJF067-dervative for pafBC deletion	This work
pOA067	pAJF326-derivative for Atc inducible recA overexpression
pOA120	pDB60-derivative for recA-STII expression under recA P1 promoter
pOA121	pDB60-derivative for recA-STII expression under recA P2 promoter
pOA107	pDB60-derivative for M.tuberculosis pafBC expression
pOA105	pDB60-derivative for M.smegmatis pafBC expression
pmsg419	Atc inducible vector (PTb21-tetR(sB) Pmyc1-tetO hyg oriM)	Lab stock
pDP64	pmsg419-derivative for dinB1 ATc indcuible overexpression	This work
pDP66	pmsg419-derivative for dinB1 D113A ATc indcuible overexpression	This work
pDP117	pmsg419-derivative for dinB1 Δ356-360 ATc indcuible overexpression	This work
Oligonucleotides	Sequence	Source	Description
M.smeg DnaE2 RT forward	gcactggcacatcctcac	IDT
M.smeg DnaE2 RT reverse	ccgaaccggtccactagat	IDT
M.smeg DnaE2 RT probe	acatggcctttgcggcatcc	IDT
M.smeg AdnA RT forward	CAG GAC CGA ACC CGA AAC	IDT
M.smeg AdnA RT reverse	CAC AGA CCT TCC TGG ACA C	IDT
M.smeg AdnA RT probe	CG AAT GGG AC TTC GTG GTG ATC GC	IDT
M.smeg ImuB RT forward	TCGTTCCTGTCGGACCT	IDT
M.smeg ImuB RT reverse	ACATCGGTACGCGACAAC	IDT
M.smeg ImuB RT probe	ATCTGTTGTGGCGCATGGGTATCC	IDT
M.smeg SigA RT forward	TGAGGTGACCGACGATCT	IDT
M.smeg SigA RT reverse	GGCATCAGCTTCTTCTTC	IDT
M.smeg SigA RT probe	AA GAC ACC GA CCT GGA ACT CG	IDT
M.tb DnaE2 RT forward	GTCCTGCAATGGGACAAAGA	IDT
M.tb DnaE2 RT reverse	CACCAGGTCTTTCGCATAGT	IDT
M.tb DnaE2 RT probe	CGGCAATCGGCTTGGTGAAATTCG	IDT
M.tb AdnA RT forward	AGA GCA GGT CAT GGT CCT TA	IDT
M.tb AdnA RT reverse	TGT AGG CCG GCG ATA ACT A	IDT
M.tb AdnA RT probe	CG CTG GGA CA CGA ATG GGA TCT	IDT
M.tb ImuB RT forward	GAGTGTCAGGTCGGAATCG	IDT
M.tb ImuB RT reverse	CGACAGCAGCGACAGAAA	IDT
M.tb ImuB RT probe	AAACCGCGGTAGACAACCGGTC	IDT
M.tb SigA RT forward	CGACGAAGACCACGAAGAC	IDT
M.tb SigA RT reverse	CGTCTTCATCCCAGACGAAAT	IDT
M.tb SigA RT probe	TTTCGGTGGGTTCAGCGATCTCC	IDT
OAM229	caccgagatcgactgggtgatcaagcgcaagc	IDT	Genomic PafBC sequencing primer
OAM232	gaactggtcgaacggcgcggtggcg	IDT	Genomic PafBC sequencing primer
OAM189	cagatcttgcggatgacggtgacgaccttgccc	IDT	LexA S167A sequencing primer
OAM268	ctcaaggtcgtcggcgacgcc	IDT	LexA S167A sequencing primer
OAM259	ctgttcctgctcaaggtcgtcggcgacgccatggtcgacgccgcgatctgcgatggcgac	IDT	LexA S167A recombineering primer
OAM224	gccctaggcaattgcagctcgtggaggtggtcg	IDT	Forward upstream pafBC for pafBC deletion
OAM225	gctgacccggtggcgcgtatgacgaagccg	IDT	Reverse upstream pafBC for pafBC deletion
OAM226	cggcttcgtcatacgcgccaccgggtcagc	IDT	Forward donwstream pafBC for pafBC deletion
OAM227	ccccatttaaatactaggcccaacacgcag	IDT	Reverse downstream pafBC for pafBC deletion
OAM178	gcagaaaggaggccatatggcgcagcaggcccc	IDT	Forward for Atc inducible recA construction
OAM179	gtgctaagaataacgtcagaagtcaaccgggg	IDT	Reverse for Atc inducible recA construction
Brook129	cggtaccagatctttaaatctagagtcggcgctgccgcacggg		Forward for recA promoter P1/P2 recA-STII (Plasmids with either recA P1 or P2 were used as templates)
Brook137	gacatcgataagctttcaCTTCTCGAACTGGGGGTGGCTCCAgaagtcaaccggggc		Reverse for recA promoter P1/P2 recA-STII (Plasmids with either recA P1 or P2 were used as templates)
60bpJCV198	CTGTTACTTCTCGACCGTATTGATTCGGATGATTCCTACGCGAGCCTGCGGAACGACCAG	Lab stock	HygR oligo for oligo recombineering
ODP290	CAGAAAGGAGGCCATATGGAGGGCACCGTC		Forward dinB1 in pmsg419
ODP291	AGGTCGACGGTATCGCTACGGCGTGCTCTGG		Reverse dinB1 in pmsg419
ODP292	AGGTCGACGGTATCGCTACTTTTCGAACTGCGGGTGGCTCCACGGCGTGCTCTGGTAG		Reverse
ODP293	GGCGAACGACAGCTGTTCGAGG		Reverse to introduce D113A in dinB1
ODP294	CAGCTGTCGTTCGCCGAGGCCTTCGGTGAACC		Forward to introduce D113A in dinB2
ODP433	CCGGATATCCGACAGGCCG		Reverse for Δ356-360 in dinB1
ODP434	CTGTCGGATATCCGGCCGGACCTGGAACAACCCGAG		Forward for Δ356-360 in dinB2
